# Skp1 is a conserved structural component of the meiotic synaptonemal complex

**DOI:** 10.1101/2024.06.24.600447

**Authors:** Lisa E. Kursel, Kaan Goktepe, Ofer Rog

## Abstract

**Summary:** During sexual reproduction, the parental chromosomes align along their length and exchange genetic information. These processes depend on a chromosomal interface called the synaptonemal complex. The structure of the synaptonemal complex is conserved across eukaryotes, but, surprisingly, the components that make it up are dramatically different in different organisms. Here we find that a protein well known for its role in regulating protein degradation has been moonlighting as a structural component of the synaptonemal complex in the nematode *Pristionchus pacificus*, and that it has likely carried out both of these functions for more than 100 million years.

The synaptonemal complex (SC) is a meiotic interface that assembles between parental chromosomes and is essential for the formation of gametes. While the dimensions and ultrastructure of the SC are conserved across eukaryotes, its protein components are highly divergent. Recently, an unexpected component of the SC has been described in the nematode *C. elegans*: the Skp1-related proteins SKR-1/2, which are components of the Skp1, Cullin, F-box (SCF) ubiquitin ligase. Here, we find that the role of SKR-1 in the SC is conserved in nematodes. The *P. pacificus* Skp1 ortholog, Ppa-SKR-1, colocalizes with other SC proteins throughout meiotic prophase, where it occupies the middle of the SC. Like in *C. elegans,* the dimerization interface of Ppa-SKR-1 is required for its SC function. A dimerization mutant, *Ppa-skr-1^F105E^,* fails to assemble SC and is almost completely sterile. Interestingly, the evolutionary trajectory of SKR-1 contrasts with other SC proteins. Unlike most SC proteins, SKR-1 is highly conserved in nematodes. Our results suggest that the structural role of SKR-1 in the SC has been conserved since the common ancestor of *C. elegans* and *P. pacificus,* and that rapidly evolving SC proteins have maintained the ability to interact with SKR-1 for at least 100 million years.
