## Supplementary material for "Skp1 is a conserved structural component of the meiotic synaptonemal complex": Table S1

### Sheet: Sheet1
name	type	sequence	notes
LEK1094	genotyping primer	GTTTCACAACAACGGCCCTC	Ppa-ollas::skr-1 genotyping. Product size is 198 for wt and 240 with OLLAS insertion.
LEK1095	genotyping primer	CTTGATGACGTCACGGGGAA	Ppa-ollas::skr-1 genotyping. Product size is 198 for wt and 240 with OLLAS insertion.
LEK1111	genotyping primer	GAGAAGGGAACAACGTGGGT	Ppa-skr-1F115E genotyping. Product size is 592. Repair from ppa-skr-1F115E template introduces an SalI site. Mutant gets cut 256, 336bp.
LEK1112	genotyping primer	CGCGCGTCTCATTCAACAAA	Ppa-skr-1F115E genotyping. Product size is 592. Repair from ppa-skr-1F115E template introduces an SalI site. Mutant gets cut 256, 336bp.
ppa-skr-1 guide 1	crRNA seed sequence	AGGAAGTGATCTTCACGGTA	targets Cas9 to ~10 bases after the starting 'ATG'
ppa-skr-1 guide 2	crRNA seed sequence	AACATAATTAAGGTGGATCA	targets Cas9 to beginning of 4th exon of ppa-skr-1
ppa-skr-1 template for OLLAS insertion	repair template	ACGTCGAAGGGCTCGCCGTCGGAGGAAGTGATCTTGACCGTTCGCACGGCCTTTCCCATGAGTCTGGGTCCGAGCTCGTTGGCGAATCCAGACATCTGCATCAGAAAACAGAAATGAAAAGCGAAACGACGAAAAGAGGGGA
ppa-skr-1F115E template	repair template	TTTATTAATATATTAATAAAACATAATTAAAGTCGACCAGGGAACGCTGGAGGAGCTCATACTCGCAGCCAACTATCTCGACATCAAGGGACTGCTCGAT
